# Computational workflow and interactive analysis of single-cell expression profiling of islets generated by the Human Pancreas Analysis Program

**DOI:** 10.1101/2023.01.03.522578

**Authors:** Abhijeet R. Patil, Jonathan Schug, the HPAP Consortium, Ali Naji, Klaus H. Kaestner, Robert B. Faryabi, Golnaz Vahedi

## Abstract

Type 1 and Type 2 diabetes are distinct genetic diseases of the pancreas which are defined by the abnormal level of blood glucose. Understanding the initial molecular perturbations that occur during the pathogenesis of diabetes is of critical importance in understanding these disorders. The inability to biopsy the human pancreas of living donors hampers insights into early detection, as the majority of diabetes studies have been performed on peripheral leukocytes from the blood, which is not the site of pathogenesis. Therefore, efforts have been made by various teams including the Human Pancreas Analysis Program (HPAP) to collect pancreatic tissues from deceased organ donors with different clinical phenotypes. HPAP is designed to define the molecular pathogenesis of islet dysfunction by generating detailed datasets of functional, cellular, and molecular information in pancreatic tissues of clinically well-defined organ donors with Type 1 and Type 2 diabetes. Moreover, data generated by HPAP continously become available through a centralized database, PANC-DB, thus enabling the diabetes research community to access these multi-dimensional data prepublication. Here, we present the computational workflow for single-cell RNA-seq data analysis of 258,379 high-quality cells from the pancreatic islets of 67 human donors generated by HPAP, the largest existing scRNA-seq dataset of human pancreatic tissues. We report various computational steps including preprocessing, doublet removal, clustering and cell type annotation across single-cell RNA-seq data from islets of four distintct classes of organ donors, i.e. non-diabetic control, autoantibody positive but normoglycemic, Type 1 diabetic, and Type 2 diabetic individuals. Moreover, we present an interactive tool, called CellxGene developed by the Chan Zuckerberg initiative, to navigate these high-dimensional datasets. Our data and interactive tools provide a reliable reference for singlecell pancreatic islet biology studies, especially diabetes-related conditions.
