## Supplementary material for "Computational workflow and interactive analysis of single-cell expression profiling of islets generated by the Human Pancreas Analysis Program": Table S1

Cell Type	Marker
Acinar	PRSS1
Acinar	REG1A
Acinar	CPA1
Acinar	CPA2
Alpha	GCG
Alpha	GC
Alpha	TTR
Beta	INS
Beta	IGF2
Beta	IAPP
Ductal	KRT19
Ductal	CFTR
Ductal	SFRP5
Ductal	MMP7
Stellates_Mesenchymal	COL1A1
Stellates_Mesenchymal	PDGFRB
Stellates_Mesenchymal	RGS10
Stellates_Mesenchymal	THY1
Endothelial	VWF
Endothelial	CD93
Immune	NCF2
Immune	PTPRC
PP_Gamma	PPY
PP_Gamma	CARTPT
PP_Gamma	PCDH10
PP_Gamma	PLAC8
Delta	SST
Delta	LEPR
Delta	PRG4
Epsilon	GHRL
