## Supplementary material for "Computational workflow and interactive analysis of single-cell expression profiling of islets generated by the Human Pancreas Analysis Program": Table S2

### Sheet: donor
Donor Clinical Information
										Anti-Islet Autoantibody Test
Identifier	HPAP Donor ID	Disease State	Gender	BMI	Age	Ancestry	HbA1c	Medical History	Disease Duration	GAD	aab_ia_2_level	aab_iaa_level	aab_znt8_level	C-peptide (ng-ml)	Total Islet Yield (IEQ)	Cold Ischemia Time (DDHHMMSS)
T1D_ 1	HPAP-021	T1D	Female	21.4	13	Caucasian		T1DM	7 years	0/20	0/5	0.487/0.01	-0.008/0.02	0.02	30658	0 days 16:49:00
Control_ 1	HPAP-022	Control	Female	34.7	39	Caucasian	4.7	No HX DIAB		0/20	0/5	0.001/0.01	0.007/0.02	9.35	636852	0 days 08:33:00
T1D_ 2	HPAP-023	T1D	Female	21.35	17	Caucasian	8.9	T1DM	7 years	2/20	0/5	0.835/0.01	0/0.02	0.02	26296	0 days 21:03:00
AAB_ 1	HPAP-024	AAB	Male	24.3	18	Caucasian	5.5	No HX DIAB		203/20	0/5	0/0.01	0/0.02	5.6	68040	0 days 10:52:00
Control_ 2	HPAP-026	Control	Male	20.8	24	Caucasian	4.9	No HX DIAB		0/20	0/5	0/0.01	0/0.02	0.25	238452	0 days 16:27:00
Control_ 3	HPAP-027	Control	Female	32.71	31	Caucasian	4.4	No HX DIAB						7.06	171986	0 days 09:59:00
T1D_ 3	HPAP-028	T1D	Male	17.3	4	Caucasian	9.8	T1DM	Unsuspected					0.3	30184	0 days 19:45:00
AAB_ 2	HPAP-029	AAB	Male	28.6	23	Caucasian	5.3	No HX DIAB		84/20	0/5	0/0.01	0/0.02	3.83	278327	0 days 16:47:00
T1D_ 4	HPAP-032	T1D	Female	16.3	10	Caucasian	9	T1DM	3 years	0/20	64/5	0.386/0.01	0/0.02	0.02	83812	0 days 11:46:00
Control_ 4	HPAP-034	Control	Male	18.6	13	Caucasian	5.2	No HX DIAB		0/20	0/5	0.002/0.010	0.006/0.020	12.7	284790	0 days 11:31:00
Control_ 5	HPAP-035	Control	Male	26.91	35	Caucasian	5.2	No HX DIAB		0/20	0/5	0.002/0.010	0.006/0.020	15.9	303431	0 days 12:55:00
Control_ 6	HPAP-036	Control	Female	16	23	Caucasian	5.2	No HX DIAB		0/20	0/5	0.002/0.010	0.006/0.020	1.12	258650	0 days 17:27:00
Control_ 7	HPAP-037	Control	Female	21.9	35	Caucasian	5.3	No HX DIAB		0/20	0/5	0.000/0.010	0.002/0.020	4.75	109866	0 days 12:02:00
AAB_ 3	HPAP-038	AAB	Male	18.34	13	Caucasian	5.7	No HX DIAB		89/20				8.29	259614	0 days 13:27:00
Control_ 8	HPAP-039	Control	Female	16.3	5	Caucasian	6.8	No HX DIAB		0/20	0/5	0.002/0.010	0.001/0.020	1.88	151858	0 days 22:43:00
Control_ 9	HPAP-040	Control	Male	23.98	35	Caucasian	5.4	No HX DIAB		0/20	0/5	0.003/0.010	0.004/0.020	7.01	596235	0 days 11:32:00
Control_ 10	HPAP-042	Control	Male	17.9	1	Caucasian	5.6	No HX DIAB		0/20	0/5	0.003/0.010	0.008/0.020	2.72	59592	0 days 16:59:00
AAB_ 4	HPAP-043	AAB	Male	24.07	15	Hispanic	5.9	No HX DIAB		0/20	155/5	0.001/0.010	0.090/0.020	3.19	82600	0 days 20:00:00
Control_ 11	HPAP-044	Control	Female	12	3	Caucasian	5.3	No HX DIAB		0/20	0/5	0.001/0.010	0.003/0.020	8.16	74940	0 days 16:42:00
AAB_ 5	HPAP-045	AAB	Female	26.2	27	Caucasian	5.2	No HX DIAB		321/20	0/5	0.003/0.010	0.004/0.020	1.7	269631	0 days 20:33:00
Control_ 12	HPAP-047	Control	Male	16.82	8	Caucasian		No HX DIAB		0/20	0/5	-0.002/0.010	0.002/0.020	1.24	188394	0 days 19:37:00
AAB_ 6	HPAP-049	AAB	Male	37.2	29	Caucasian	5.4	No HX DIAB		412/20	0/5	0.001/0.010	0.005/0.020	6.15	372724	0 days 15:36:00
AAB_ 7	HPAP-050	AAB	Female	28.99	21	Hispanic	5.1	No HX DIAB		203/20	0/5	0.003/0.010	0.004/0.020	3.79	201075	0 days 16:17:00
T2D_ 1	HPAP-051	T2D	Female	45.49	43	African American	6.7	T2DM	5-6 years	0/20	0/5	0.002/0.010	0.009/0.020	1.92	201688	0 days 07:06:00
Control_ 13	HPAP-052	Control	Male	38.72	27	African American	5.2	No HX DIAB		0/20	0/5	0.001/0.010	0.000/0.020	4.05	278952	0 days 16:21:00
Control_ 14	HPAP-053	Control	Female	24.2	58	Caucasian	5.6	No HX DIAB		0/20	0/5	0.001/0.010	0.003/0.020	13.03	462648	0 days 08:47:00
Control_ 15	HPAP-054	Control	Female	30.85	40	Caucasian	4.8	No HX DIAB		1/20	0/5	0.001/0.010	0.007/0.020	6.38	462164	0 days 07:50:00
T1D_ 5	HPAP-055	T1D	Male	27.9	24	Hispanic	10.4	T1DM	7 years	55/20	255/5	0.013/0.010	1.099/0.020	0.02	226101	0 days 08:13:00
Control_ 16	HPAP-056	Control	Male	32.89	33	Caucasian	5.6	No HX DIAB		0/20	0/5	0.003/0.010	0.004/0.020	14.41	292676	0 days 08:32:00
T2D_ 2	HPAP-057	T2D	Female	30.49	50	Caucasian	5.8	T2DM	8 months	0/20	0/5	0.002/0.010	-0.001/0.020	3.11	358116	0 days 05:41:00
T2D_ 3	HPAP-058	T2D	Female	29.26	34	African American	9.4	T2DM	< 1 year						92708	0 days 09:49:00
Control_ 17	HPAP-059	Control	Male	37.96	35	Caucasian	5.1	No HX DIAB		0/20	0/5	0.003/0.010	0.003/0.020	8.18	368346	0 days 16:11:00
T2D_ 4	HPAP-061	T2D	Female	38.27	59	African American	5.9	T2DM	Unsuspected	0/20	0/5	-0.002/0.010	-0.015/0.020	1.14	119850	0 days 12:03:00
T2D_ 5	HPAP-062	T2D	Male	26.48	56	Caucasian		T2DM	Unsuspected						148750	0 days 08:22:00
Control_ 18	HPAP-063	Control	Female	38.41	45	Caucasian	6.3	No HX DIAB		0/20	0/5	0.000/0.010	-0.012/0.020	7.27	636492	0 days 13:56:00
T1D_ 6	HPAP-064	T1D	Male	16.98	24	African American	13	T1DM	Unsuspected	0/20	0/5	-0.002/0.010	0.027/0.020	0.25	313416	0 days 17:53:00
T2D_ 6	HPAP-065	T2D	Male	37.47	40	African American	9.5	T2DM	3 years						170000	0 days 14:27:00
Control_ 19	HPAP-067	Control	Male	34.97	26	Hispanic	5.9	No HX DIAB		0/20	0/5	0.002/0.010	-0.004/0.020	2.38	185156	0 days 16:53:00
Control_ 20	HPAP-069	Control	Female	24.86	47	Caucasian	6.7	No HX DIAB		0/20	0/5	0.001/0.01	0.002/0.02	4.85	324389	0 days 06:41:00
T2D_ 7	HPAP-070	T2D	Male	17.09	55	African American	7	T2DM	16 years	0/20	0/5	0.005/0.01	0.002/0.02	1.57	43495	0 days 05:44:00
T1D_ 7	HPAP-071	T1D	Female	15.42	12	Caucasian	9.8	T1DM	Unsuspected	2/20	245/5	0.071/0.010	0.013/0.020	0.06	105977	0 days 19:42:00
AAB_ 8	HPAP-072	AAB	Male	23.1	19	Hispanic	5.6	No HX DIAB		204/20	0/5	0.002/0.010	0.002/0.020	4.37	143042	0 days 05:54:00
Control_ 21	HPAP-074	Control	Female	36.88	40	Caucasian	6.3	No HX DIAB		5/20	0/5	-0.001/0.010	-0.004/0.020	4.25	289012	0 days 11:25:00
Control_ 22	HPAP-075	Control	Male	27.52	35	Caucasian	6	No HX DIAB		0/20	0/5	-0.002/0.010	-0.003/0.020	11.97	442136	0 days 11:25:00
Control_ 23	HPAP-077	Control	Male	32.78	47	Caucasian	5.7	No HX DIAB		0/20	0/5	-0.006/0.010	0.003/0.020	5.77	460912	0 days 10:50:00
T2D_ 8	HPAP-079	T2D	Female	28.38	52	Hispanic	6.8	T2DM	10 years	0/20	0/5	0.001/0.01	0.002/0.02	1.02	164872	0 days 20:18:00
Control_ 24	HPAP-080	Control	Male	35.71	22	African American	5.4	No HX DIAB		12/20	0/5	-0.002/0.010	-0.005/0.020	15.35	347341	0 days 19:11:00
T2D_ 9	HPAP-081	T2D	Female	28.91	45	Caucasian	7.9	T2DM	20 years	0/20	0/5	0.068/0.010	-0.002/0.020	0.62	170216	0 days 14:54:00
Control_ 25	HPAP-082	Control	Male	23.96	25	Caucasian	5.6	No HX DIAB		0/20	1/5	-0.005/0.010	-0.003/0.020	2.7	37042	0 days 17:18:00
T2D_ 10	HPAP-083	T2D	Male	35.62	45	African American	5	T2DM	2-3 years	0/20	0/5	0.000/0.010	0.002/0.020	4.35	615772	0 days 08:22:00
T1D_ 8	HPAP-084	T1D	Female	18.5	12	Caucasian	13.3	T1DM (recent DKA)	Unsuspected	27/20	139/5	-0.001/0.010	0.116/0.020	2.2	62852	0 days 11:30:00
T2D_ 11	HPAP-085	T2D	Female	39.78	48	Caucasian	7.3	T2DM	6-10 years	0/20	0/5	-0.002/0.010	-0.002/0.020	7.2	106398	0 days 19:38:00
T1D_ 9	HPAP-087	T1D	Female	19.3	15	Caucasian	10.4	T1DM	6-10 years	0/20	0/5	0.147/0.010	-0.006/0.020	0.02	20585	0 days 15:49:00
T2D_ 12	HPAP-088	T2D	Male	32.81	37	Caucasian	10.3	T2DM	<1 month	0/20	0/5	0.002/0.010	-0.003/0.020	0.13	50638	0 days 20:19:00
T2D_ 13	HPAP-090	T2D	Female	32.23	59	Caucasian	8.7	T2DM	>3 years	24/20	0/5	-0.004/0.010	-0.002/0.020	1.52	194919	0 days 15:17:00
T2D_ 14	HPAP-091	T2D	Female	35.58	50	Hispanic	6.9	T2DM	3 months	0/20	0/5	-0.007/0.010	-0.001/0.020	2.33	220162	0 days 16:42:00
AAB_ 9	HPAP-092	AAB	Male	25.59	21	Hispanic	5.6	No HX DIAB		38/20	0/5	-0.001/0.010	-0.003/0.020	15.35	247326	0 days 18:33:00
Control_ 26	HPAP-093	Control	Male	34.98	50	Caucasian	4.9	No HX DIAB		0/20	0/5	-0.003/0.010	-0.004/0.020	18.4	606934	0 days 06:58:00
Control_ 27	HPAP-099	Control	Female	24.7	28	Hispanic	5	No HX DIAB		0/20	0/5	-0.008/0.010	0.000/0.020	6.62	504468	0 days 06:09:00
T2D_ 15	HPAP-100	T2D	Male	28.83	41	Caucasian	10.7	T2DM	7-8 years	1/20	0/5	0.005/0.010	-0.002/0.020	0.67	134790	0 days 15:39:00
Control_ 28	HPAP-101	Control	Female	38.01	55	Hispanic	5	No HX DIAB		0/20	0/5	-0.001/0.010	-0.007/0.020	11.08	714796	1 days 05:07:00
Control_ 29	HPAP-103	Control	Female	36.44	48	Caucasian	6	No HX DIAB		0/20	0/5	-0.001/0.010	-0.002/0.020	8.79	469764	0 days 19:49:00
Control_ 30	HPAP-104	Control	Male	20.63	4	Hispanic	4.9	No HX DIAB		0/20	0/5	-0.001/0.010	-0.001/0.020	2.22	412032	0 days 11:31:00
Control_ 31	HPAP-105	Control	Female	28.1	51	Hispanic	5.2	No HX DIAB		0/20	0/5	0.002/0.010	-0.004/0.020	4.5	621935	0 days 16:20:00
T2D_ 16	HPAP-106	T2D	Male	28.12	55	Caucasian	5.8	T2DM	3 years	0/20	0/5	0.001/0.010	-0.001/0.020	5.91	399359	0 days 09:54:00
AAB_ 10	HPAP-107	AAB	Male	23.59	15	Caucasian	5.3	No HX DIAB		848/20	21/5	0.004/0.010	0.071/0.020	5.49	191708	0 days 19:33:00
T2D_ 17	HPAP-109	T2D	Female	29.49	59	Hispanic	7.5	T2DM	<5 years	0/20	0/5	0.000/0.010	0.001/0.020	1.44	98828	0 days 13:37:00
