## Supplementary material for "Computational workflow and interactive analysis of single-cell expression profiling of islets generated by the Human Pancreas Analysis Program": Table S3

	Sample	Estimated.Number.of.Cells	Mean.Reads.per.Cell	Median.Genes.per.Cell	Number.of.Reads	Valid.Barcodes	Sequencing.Saturation	Q30.Bases.in.Barcode	Q30.Bases.in.RNA.Read	Q30.Bases.in.UMI	Reads.Mapped.to.Genome	Reads.Mapped.Confidently.to.Genome	Reads.Mapped.Confidently.to.Intergenic.Regions	Reads.Mapped.Confidently.to.Intronic.Regions	Reads.Mapped.Confidently.to.Exonic.Regions	Reads.Mapped.Confidently.to.Transcriptome	Reads.Mapped.Antisense.to.Gene	Fraction.Reads.in.Cells	Total.Genes.Detected	Median.UMI.Counts.per.Cell
1	HPAP021_75162_T1DIslets	5,534	109,258	3,115	604,635,332	97.10%	73.50%	97.70%	55.80%	97.50%	75.60%	74.20%	1.90%	8.50%	63.80%	62.00%	0.70%	91.60%	25,174	13,954
2	HPAP022_75751_Adult-ControlIslets	4,382	101,210	3,236	443,500,818	96.10%	75.50%	97.50%	77.60%	97.30%	90.80%	89.50%	2.40%	11.30%	75.80%	73.80%	0.70%	93.50%	25,033	15,440
3	HPAP023_75798_T1DIslets	1,034	647,982	932	670,013,647	98.00%	97.20%	97.30%	76.50%	97.30%	93.00%	91.30%	3.10%	8.60%	79.60%	77.60%	0.70%	69.60%	20,664	3,148
4	HPAP024_75799_Adult-ControlIslets	2,368	283,888	2,144	672,246,798	98.60%	89.30%	97.30%	78.10%	97.40%	94.60%	92.90%	1.90%	5.00%	86.00%	83.20%	0.40%	93.20%	23,505	18,061
5	HPAP026_77407_Adult-ControlIslets	584	1,245,322	1,420	727,268,000	98.30%	98.70%	97.90%	81.60%	98.00%	96.60%	95.60%	1.40%	7.20%	87.00%	85.10%	0.60%	92.80%	19,327	5,985
6	HPAP027_78239_Adult-ControlIslets	3,667	29,960	277	109,862,506	91.70%	94.30%	95.40%	87.90%	95.20%	87.50%	86.00%	2.70%	8.50%	74.90%	72.30%	1.20%	49.30%	17,023	653
7	HPAP028_78240_T1DIslets	2,492	167,971	1,599	418,583,218	98.50%	90.70%	97.60%	79.90%	97.80%	94.60%	92.20%	2.00%	9.40%	80.90%	78.40%	0.80%	92.10%	23,066	7,875
8	HPAP029_78242_Adult-ControlIslets	2,862	154,376	2,362	441,824,256	98.00%	85.90%	97.60%	80.50%	97.90%	93.00%	90.70%	4.00%	14.50%	72.10%	69.00%	1.30%	94.00%	24,490	9,902
9	HPAP032_79863_T1DIslets	2,453	270,001	2,194	662,312,977	97.50%	91.80%	94.70%	73.10%	96.80%	93.50%	91.70%	2.90%	10.60%	78.20%	76.00%	0.70%	94.30%	23,382	12,123
10	HPAP034_81423_Child-ControlIslets	399	647,417	2,567	258,319,269	97.80%	95.60%	95.90%	73.10%	95.90%	92.50%	91.10%	1.70%	9.60%	79.80%	77.50%	0.70%	96.10%	19,315	13,834
11	HPAP035_81832_Adult-ControlIslets	2,137	144,083	2,164	307,905,557	97.80%	86.80%	96.80%	65.40%	96.90%	90.60%	88.90%	2.50%	14.40%	72.00%	69.60%	0.70%	96.80%	22,984	8,479
12	HPAP036_81833_Adult-ControlIslets	2,032	154,275	2,044	313,486,927	97.70%	86.10%	96.90%	68.50%	96.80%	92.10%	90.30%	2.20%	12.00%	76.00%	73.60%	0.70%	96.70%	23,256	10,466
13	HPAP037_82543_Adult-ControlIslets	4,234	74,693	1,776	316,249,624	97.80%	68.00%	97.30%	70.80%	97.50%	91.30%	89.50%	2.40%	6.80%	80.40%	77.60%	0.40%	95.00%	23,726	13,059
14	HPAP038_84764_Child-ControlIslets	2,833	112,344	3,423	318,269,323	97.20%	55.80%	98.70%	61.30%	98.50%	86.60%	84.30%	4.40%	13.50%	66.30%	63.90%	0.90%	94.30%	25,152	14,137
15	HPAP039_86672_Child-ControlIslets	4,481	24,716	2,283	110,752,304	98.40%	27.50%	97.40%	74.90%	97.40%	93.60%	90.70%	4.00%	12.80%	73.90%	71.80%	0.70%	95.10%	23,932	9,377
16	HPAP040_86673_Adult-ControlIslets	2,537	45,548	3,116	115,554,168	98.40%	32.20%	97.40%	76.40%	97.40%	93.90%	91.60%	3.90%	14.40%	73.30%	70.80%	0.70%	93.90%	23,744	12,790
17	HPAP042_86674_Child-ControlIslets	4,236	27,915	1,766	118,249,028	98.30%	29.20%	97.40%	77.00%	97.40%	93.70%	90.10%	3.80%	11.70%	74.60%	72.40%	0.60%	85.50%	23,039	6,595
18	HPAP043_86675_Child-ControlIslets	2,106	55,320	1,756	116,504,534	98.30%	41.00%	97.40%	73.50%	97.40%	93.20%	90.20%	4.40%	10.30%	75.50%	73.40%	0.50%	94.20%	24,084	11,508
19	HPAP044_86676_Child-ControlIslets	3,317	34,794	3,030	115,410,412	98.50%	23.60%	97.50%	77.00%	97.50%	94.00%	91.30%	4.40%	12.80%	74.00%	71.80%	0.70%	91.90%	23,992	13,071
20	HPAP045_86677_Adult-ControlIslets	3,810	29,588	2,130	112,728,668	98.30%	29.70%	97.40%	75.40%	97.40%	93.60%	91.20%	4.60%	18.70%	67.80%	65.40%	1.00%	93.20%	24,161	7,115
21	HPAP047_97169_Child-ControlIslets	2,836	19,141	1,883	54,284,510	97.40%	15.40%	92.50%	92.80%	91.30%	97.40%	94.00%	3.00%	10.70%	80.40%	78.30%	0.60%	89.60%	22,146	8,780
22	HPAP049_97170_Adult-ControlIslets	3,379	41,717	2,897	140,960,223	97.40%	35.80%	92.70%	92.50%	91.60%	97.40%	94.60%	4.70%	14.60%	75.30%	73.10%	0.90%	95.70%	24,466	12,721
23	HPAP050_97171_Adult-ControlIslets	2,712	33,586	2,006	91,085,775	97.60%	31.00%	92.60%	92.70%	91.50%	97.70%	94.30%	4.30%	12.00%	77.90%	75.70%	0.60%	91.30%	23,312	8,190
24	HPAP051_97173_T2DIslets	1,175	115,319	4,113	135,500,238	97.80%	57.30%	92.80%	92.70%	91.80%	97.30%	94.70%	5.70%	24.50%	64.50%	62.00%	1.20%	94.10%	25,128	17,194
25	HPAP052_98611_Adult-ControlIslets	1,539	67,767	3,508	104,292,914	97.80%	45.50%	93.60%	92.60%	93.10%	97.70%	95.20%	4.30%	19.70%	71.20%	68.60%	1.20%	96.40%	24,411	16,038
26	HPAP053_98612_Adult-ControlIslets	1,843	47,349	3,023	87,263,700	98.00%	33.90%	93.70%	91.70%	93.20%	97.60%	95.50%	4.00%	19.00%	72.50%	70.20%	1.00%	95.40%	23,953	10,664
27	HPAP054_98613_Adult-ControlIslets	2,843	27,395	2,158	77,884,985	97.50%	28.20%	93.70%	92.80%	93.30%	97.80%	94.30%	4.70%	18.20%	71.40%	68.70%	1.00%	91.40%	23,655	6,616
28	HPAP055_98614_T1DIslets	2,261	40,492	2,676	91,551,479	97.20%	40.10%	93.70%	92.40%	93.30%	97.50%	94.30%	5.20%	21.60%	67.50%	64.90%	1.10%	93.90%	23,633	9,927
29	HPAP056_98615_Adult-ControlIslets	1,792	43,068	2,893	77,177,623	97.40%	31.90%	92.30%	92.00%	91.40%	97.50%	95.10%	4.50%	17.70%	72.90%	70.70%	0.90%	95.70%	23,398	11,272
30	HPAP057_98616_T2DIslets	1,112	65,334	3,060	72,651,148	97.30%	43.90%	92.20%	92.00%	91.40%	97.30%	95.00%	5.40%	22.20%	67.40%	65.00%	1.00%	92.60%	22,807	11,482
31	HPAP058_98617_T2DIslets	1,608	42,288	2,394	67,999,722	97.10%	36.00%	92.20%	91.70%	91.40%	97.20%	94.60%	4.40%	20.10%	70.10%	67.50%	1.00%	95.60%	23,902	9,354
32	HPAP059_98618_Adult-ControlIslets	1,667	45,692	2,937	76,168,689	97.40%	32.60%	93.70%	92.50%	93.40%	97.70%	94.20%	5.00%	16.00%	73.30%	70.90%	0.90%	92.70%	23,722	13,250
33	HPAP061_99868_T2DIslets	1,757	41,310	2,809	72,582,123	97.30%	34.80%	93.90%	94.10%	92.50%	97.60%	94.10%	5.90%	19.80%	68.40%	65.90%	1.20%	94.80%	23,837	10,001
34	HPAP062_99869_T2DIslets	2,136	17,844	1,634	38,114,371	95.60%	22.60%	93.00%	93.30%	91.20%	96.80%	91.20%	4.70%	17.00%	69.40%	66.70%	1.10%	92.00%	22,122	5,232
35	HPAP063_99870_Adult-ControlIslets	2,173	30,038	2,005	65,273,484	95.70%	30.90%	93.50%	93.60%	92.00%	96.60%	93.40%	5.10%	17.50%	70.80%	68.30%	1.30%	94.00%	23,218	7,486
36	HPAP064_99871_T1DIslets	2,265	36,996	3,027	83,796,916	97.50%	31.80%	94.00%	93.70%	92.70%	96.70%	93.80%	4.50%	18.60%	70.80%	68.40%	1.10%	93.90%	23,944	12,168
37	HPAP065_99872_T2DIslets	1,842	35,873	2,574	66,078,674	96.60%	30.70%	93.60%	93.80%	92.20%	96.90%	93.80%	3.60%	13.20%	77.00%	74.50%	1.00%	94.40%	22,533	11,722
38	HPAP067_99873_Adult-ControlIslets	10,896	5,605	440	61,071,058	96.50%	22.70%	93.10%	93.30%	91.50%	96.20%	93.30%	4.60%	12.70%	75.90%	73.10%	1.50%	72.70%	22,420	1,139
39	HPAP069_99874_Adult-ControlIslets	3,657	18,448	1,869	67,464,155	97.70%	20.20%	93.80%	93.70%	92.30%	96.50%	92.10%	5.80%	17.40%	69.00%	66.70%	0.90%	94.20%	23,813	5,626
40	HPAP070_99875_T2DIslets	1,315	54,960	1,398	72,271,830	97.50%	76.70%	93.60%	93.30%	92.10%	96.10%	92.00%	1.70%	7.40%	82.80%	80.20%	1.10%	83.30%	20,781	4,452
41	HPAP071_103407_T1DIslets	2,943	48,629	3,380	143,116,114	98.30%	39.60%	94.10%	92.00%	94.00%	97.40%	93.80%	4.40%	19.20%	70.20%	67.60%	1.00%	92.90%	25,264	13,080
42	HPAP072_103408_pre-t1DIslets	1,391	88,036	4,301	122,458,225	98.20%	43.80%	93.20%	91.60%	93.00%	96.90%	92.80%	3.20%	12.70%	76.90%	74.50%	1.00%	95.10%	24,487	21,330
43	HPAP074_103409_Adult-ControlIslets	1,337	79,310	3,470	106,037,520	98.50%	48.50%	93.90%	92.30%	93.80%	97.20%	95.00%	3.00%	15.10%	77.00%	74.90%	0.80%	92.80%	23,170	13,278
44	HPAP075_103410_Adult-ControlIslets	1,809	79,569	4,222	143,940,078	98.10%	44.40%	93.00%	91.60%	92.90%	96.50%	92.30%	4.70%	13.60%	74.00%	71.70%	0.90%	94.20%	25,145	17,949
45	HPAP077_103411_Adult-ControlIslets	3,103	37,213	2,961	115,470,658	98.10%	29.90%	93.80%	92.00%	93.60%	96.70%	91.60%	6.00%	15.80%	69.80%	67.50%	0.90%	94.30%	24,974	11,943
46	HPAP079_103412_T2DIslets	1,124	99,488	4,130	111,824,655	98.40%	51.20%	94.80%	92.80%	94.60%	97.00%	93.60%	5.10%	19.90%	68.60%	66.30%	1.00%	93.20%	24,243	17,553
47	HPAP080_103413_Adult-ControlIslets	3,081	54,731	3,340	168,627,079	98.30%	37.00%	94.40%	92.20%	94.30%	96.80%	93.50%	3.70%	16.00%	73.80%	71.30%	1.10%	93.20%	25,690	12,577
48	HPAP081_103414_T2DIslets	2,267	46,761	3,387	106,007,130	98.00%	33.30%	94.60%	92.90%	94.40%	96.10%	92.30%	6.30%	25.90%	60.10%	57.20%	1.50%	92.00%	25,436	11,304
49	HPAP082_103415_Adult-ControlIslets	2,375	98,509	3,899	233,958,274	97.40%	52.00%	95.60%	93.10%	95.30%	94.40%	84.80%	5.40%	13.60%	65.70%	63.20%	1.10%	88.10%	25,947	19,985
50	HPAP083_103416_T2DIslets	1,738	75,380	3,060	131,009,717	97.20%	47.00%	95.00%	91.20%	94.80%	88.50%	80.70%	5.00%	16.40%	59.30%	56.70%	1.20%	89.50%	25,146	12,212
51	HPAP084_105149_T1DIslets	2,815	95,397	3,443	268,543,552	96.50%	36.00%	95.40%	88.50%	95.20%	67.90%	58.90%	5.90%	18.30%	34.80%	32.10%	1.60%	88.30%	27,229	12,781
52	HPAP085_103417_T2DIslets	2,473	47,576	2,454	117,656,084	96.90%	31.80%	94.50%	92.30%	94.20%	84.90%	74.70%	7.30%	18.00%	49.40%	46.50%	1.70%	84.90%	24,980	8,694
53	HPAP087_103418_T1DIslets	14,035	65,447	3,475	918,554,839	96.50%	32.90%	95.60%	91.60%	95.30%	86.60%	78.40%	4.80%	22.50%	51.10%	47.70%	2.10%	93.60%	30,158	12,281
54	HPAP088_105150_T2DIslets	3,250	32,771	2,015	106,506,689	97.60%	37.40%	96.40%	93.80%	96.10%	94.10%	85.20%	4.80%	12.70%	67.60%	65.10%	1.10%	86.60%	24,553	7,006
55	HPAP090_105151_T2DIslets	9,034	36,555	2,594	330,234,619	98.30%	37.50%	95.50%	92.90%	95.30%	95.90%	91.90%	4.50%	14.60%	72.80%	70.40%	1.00%	93.30%	27,354	8,908
56	HPAP091_105152_T2DIslets	1,198	102,498	2,877	122,792,875	95.60%	37.80%	96.30%	89.90%	95.90%	57.30%	46.30%	5.20%	15.20%	26.00%	23.80%	1.50%	85.40%	23,648	10,182
57	HPAP092_105153_Adult-ControlIslets	4,446	56,980	3,703	253,331,105	97.30%	35.50%	95.70%	93.50%	95.50%	93.80%	84.20%	5.10%	20.90%	58.20%	55.00%	2.00%	89.60%	27,080	14,002
58	HPAP093_105154_Adult-ControlIslets	20,607	14,033	571	289,187,801	96.10%	33.80%	95.50%	92.20%	95.20%	93.30%	87.80%	4.60%	23.90%	59.30%	53.20%	4.70%	58.90%	27,383	1,352
59	HPAP099_106838_Adult-ControlIslets	3,429	55,379	2,825	189,896,273	96.30%	43.70%	95.40%	92.20%	95.20%	96.30%	89.90%	5.30%	21.50%	63.10%	59.40%	2.10%	95.10%	26,351	9,527
60	HPAP100_106839_T2DIslets	9,530	27,214	2,217	259,352,905	97.20%	26.60%	95.30%	93.10%	95.10%	93.70%	84.90%	6.10%	16.20%	62.50%	59.10%	1.80%	92.50%	27,971	6,960
61	HPAP101_106840_Adult-ControlIslets	11,405	30,836	1,756	351,689,014	97.60%	53.20%	95.10%	92.60%	94.80%	97.50%	92.80%	5.10%	17.60%	70.10%	67.00%	1.70%	93.20%	26,720	5,733
62	HPAP103_106841_Adult-ControlIslets	4,025	40,610	2,157	163,455,479	97.40%	42.50%	95.20%	92.60%	94.90%	97.00%	89.10%	3.20%	9.70%	76.20%	73.40%	1.10%	96.70%	24,776	11,771
63	HPAP104_107485_Child-ControlIslets	7,385	36,432	2,412	269,048,997	97.20%	42.00%	95.30%	93.70%	95.00%	97.50%	89.20%	5.10%	16.30%	67.80%	64.90%	1.40%	94.90%	27,060	8,388
64	HPAP105_107486_Adult-ControlIslets	8,294	35,442	2,237	293,955,377	96.80%	35.60%	95.30%	93.10%	95.00%	95.50%	91.10%	4.40%	19.30%	67.40%	63.80%	2.20%	94.00%	27,060	7,579
65	HPAP106_107487_T2DIslets	7,867	31,518	2,165	247,948,857	97.60%	42.60%	95.90%	93.80%	95.50%	95.10%	83.50%	4.70%	10.20%	68.60%	66.00%	1.20%	92.30%	25,784	7,171
66	HPAP107_109359_pre-t1DIslets	12,205	26,403	1,848	322,245,002	97.90%	38.50%	95.50%	93.50%	95.20%	97.60%	93.40%	4.00%	11.50%	77.90%	74.90%	1.40%	95.30%	26,929	6,291
67	HPAP109_109361_T2DIslets	17,945	50,864	1,834	912,762,968	98.10%	47.80%	95.30%	93.90%	95.00%	95.10%	87.40%	5.50%	11.40%	70.50%	67.70%	0.90%	86.20%	28,324	7,481
